# A single-cell transcriptomic atlas of the Echinococcus multilocularis metacestode reveals cellular diversity and molecular specialization

**DOI:** 10.64898/2026.08.23.746249

**Authors:** Julia A. Loos, Monika Bergmann, Arturo Calderón-Gallegos, Klaus Brehm

**Author notes:** Corresponding authors: Julia A. Loos: Consultant Laboratory for Echinococcosis, Institute of Hygiene and Microbiology, Josef-Schneider-Straße 2, 97070, Würzburg, Germany., Klaus Brehm: Consultant Laboratory for Echinococcosis, Institute of Hygiene and Microbiology, Josef-Schneider-Straße 2, 97070, Würzburg, Germany.

## Abstract

The metacestode of *Echinococcus multilocularis* is the proliferative larval stage responsible for alveolar echinococcosis and displays remarkable capacities for long-term growth, regeneration and development within the host. Despite its medical relevance, the cellular composition and molecular organization of this stage remain incompletely characterized. Here, we generated the first single-cell transcriptomic atlas of the *E. multilocularis* metacestode, resolving 26 transcriptionally distinct cell populations. The atlas recovered the major cell types previously described in the germinal layer, including germinative, tegumental, muscle, neuronal and putative storage cells, and revealed substantial molecular heterogeneity within several of these compartments. In particular, germinative cells segregated into distinct transcriptional states, ranging from a population enriched in markers associated with an undifferentiated germinative state to populations displaying early tegumental- or muscle-associated transcriptional programs. Notably, one of these states was strongly enriched in an isolate retaining the capacity for brood capsule and protoscolex formation but was nearly absent from a developmentally deficient isolate, suggesting a possible association between germinative-cell heterogeneity and developmental competence. Differentiated populations likewise displayed distinct molecular specializations, including developmental signaling and extracellular-matrix programs in muscle cells, microtubule-associated and transporter expression in tegumental populations, and metabolic specialization in putative storage cells. Spatial validation by whole-mount *in situ* hybridization, EdU labeling and immunofluorescence established molecular markers for major cell populations and revealed stage-specific expression patterns between metacestodes and protoscoleces. Together, these data uncover an unexpected level of molecular and cellular heterogeneity within the morphologically simple metacestode germinal layer and establish a cell-resolved framework for investigating stem-cell organization, differentiation and developmental plasticity in this medically important parasite.
