## Supplementary material for "A single-cell transcriptomic atlas of the Echinococcus multilocularis metacestode reveals cellular diversity and molecular specialization": Table S1

### Sheet: Hoja1
Table S1. Primers used for cloning
Gene ID	Gene Description	Gene name	Forward Primer	Reverse Primer	Size (bp)
EmuJ_000064500	Importin subunit alpha	impα	GGATGTAAACATTGCGTTG	CCTCCAAGTAGATGTCTTCG	1190
EmuJ_000209600	Histone H2A	h2a	GGCACGGGATAATAAAAAG	CCCCTGTAGAAGCACAAG	260
EmuJ_000379500	Lamin B receptor	lbr	TATCAAAGTCACCTGCCAG	GGCATACTTCTCCCACATAG	1535
EmuJ_000653900	Myophilin	myophilin	AGTTAAAAAGAAGCTCGAAGG	CACATTTTGACCCTCTCG	454
EmuJ_000597700	Titin	titin	CACAGAGACCACCTACGAG	CACTGGACACGAGGATATG	1030
EmuJ_000733700	NK 2 class homeodomain protein Nkx2.5	nkx2.5	ATGAATTACTACAGTCGGTGTG	ACAGCCTTCACAACTCAAG	1119
EmuJ_001095100	Homeobox protein Meis1	meis1	TCCAACCACAGTAATCACG	TCTTTTCGTGGTCACTCG	1317
EmuJ_000522900	Neurexin 1 alpha	nrx1α	CTAGGAGTTATGGTGATGCTG	CTTTCCCATCTCTCGTTG	1129
EmuJ_000355900	Tetraspanin	tsp-355900	CCTCAAAAGCTATACGGAAC	CTGTACAAGTGGTATATTTGGC	415
EmuJ_000372400	Tegumental protein	teg-372400	GAGGTCGAAGTGCTCAAG	GCAAGTCTTAAGGGCACA	354
EmuJ_000814400	Subfamily M14A unassigned peptidase	m14a-814400	TATTGTGCTGGCAGTACG	AGGTCTGGTAATTCAAATGTG	1115
EmuJ_000790200	Cathepsin B	ctsb	TCGTAGCTACTTTGTTGCTG	CTCACATGCTGGTACACG	862
EmuJ_000237700	Annexin	annexin	TAAAGGTTCTCGCAAACAG	CCTCTACAATTGCAACCAG	837
Gene ID	Gene Name		Reference
EmuJ_000742900	mucin	muc-1	Koziol et al., 2014
EmuJ_000955000	Protein CIP2A	cip2ah	Herz et al., 2024
