## Supplementary material for "A single-cell transcriptomic atlas of the Echinococcus multilocularis metacestode reveals cellular diversity and molecular specialization": Table S2

### Sheet: Table S2
Table S2. List of samples sequenced
Experiment Date	Sample_ID	Cells detected	Mean Reads per Cell	Median Genes per Cell	Total number of genes detected	Median UMI counts per cell	Isolate
2025-06-13	SCC25014_1_v2	3276	268568	1287	9187	2243	H95
2025-06-13	SCC25014_2_v2	4712	251596	1572	9443	3154	LS23
