## Supplementary material for "A single-cell transcriptomic atlas of the Echinococcus multilocularis metacestode reveals cellular diversity and molecular specialization": Table S8

### Sheet: Muscle_1
cluster	gene	gene_name	description	biotype	p_val	avg_log2FC	pct.1	pct.2	pct_difference	p_val_adj
Muscle 1	EmuJ_000087700	EmuJ_000087700	Wd40 repeat	protein_coding	1.20367e-06	7.06528	0.25	0	0.25	0.0109678
Muscle 1	EmuJ_001191100	EmuJ_001191100	Expressed protein	protein_coding	3.60444e-09	6.17909	0.362	0.013	0.349	3.28437e-05
Muscle 1	EmuJ_000749600	EmuJ_000749600	Secreted protein	protein_coding	1.62607e-12	5.8376	0.468	0.013	0.455	1.48167e-08
Muscle 1	EmuJ_000104000	EmuJ_000104000	Protein Wnt	protein_coding	5.79403e-13	5.6172	0.495	0.025	0.47	5.27952e-09
Muscle 1	EmuJ_000472300	EmuJ_000472300	Lysophospholipid acyltransferase 7	protein_coding	9.35301e-07	4.66379	0.277	0.013	0.264	0.00852246
Muscle 1	EmuJ_000178700	EmuJ_000178700	Pdz domain containing protein	protein_coding	8.98347e-17	3.96904	0.665	0.089	0.576	8.18574e-13
Muscle 1	EmuJ_000601800	EmuJ_000601800	Apple	protein_coding	1.57053e-05	3.75517	0.25	0.025	0.225	0.143107
Muscle 1	EmuJ_000524300	EmuJ_000524300	Aristaless homeobox protein	protein_coding	1.00101e-05	3.59716	0.261	0.025	0.236	0.0912124
Muscle 1	EmuJ_001142200	EmuJ_001142200	Galactokinase	protein_coding	1.13567e-06	3.3997	0.335	0.051	0.284	0.0103482
Muscle 1	EmuJ_001096300	EmuJ_001096300	Alpha actinin sarcomeric	protein_coding	1.72692e-19	3.33106	0.803	0.215	0.588	1.57357e-15
Muscle 1	EmuJ_000419100	EmuJ_000419100	Kunitz protease inhibitor	protein_coding	3.30593e-05	3.19754	0.277	0.051	0.226	0.301236
Muscle 1	EmuJ_000249800	EmuJ_000249800	Vesicular glutamate transporter	protein_coding	2.32547e-05	3.0729	0.25	0.025	0.225	0.211896
Muscle 1	EmuJ_000655700	EmuJ_000655700	protein-tyrosine-phosphatase	protein_coding	3.09301e-10	3.04236	0.553	0.139	0.414	2.81835e-06
Muscle 1	EmuJ_000097000	EmuJ_000097000	Fungal_trans domain-containing protein	protein_coding	5.39788e-10	2.98226	0.489	0.076	0.413	4.91855e-06
Muscle 1	EmuJ_000970700	EmuJ_000970700	Colorectal mutant cancer protein	protein_coding	8.9791e-06	2.95474	0.287	0.038	0.249	0.0818176
Muscle 1	EmuJ_000715500	EmuJ_000715500	Protocadherin 9	protein_coding	4.49995e-10	2.89773	0.521	0.114	0.407	4.10035e-06
Muscle 1	EmuJ_000106200	EmuJ_000106200	Para nitrobenzyl esterase	protein_coding	6.41457e-08	2.8384	0.404	0.063	0.341	0.000584495
Muscle 1	EmuJ_000083600	EmuJ_000083600	Sterile alpha motif SAM	protein_coding	7.48604e-08	2.77367	0.404	0.063	0.341	0.000682128
Muscle 1	EmuJ_000603700	EmuJ_000603700	Transcription factor 15	protein_coding	9.26711e-06	2.62123	0.324	0.063	0.261	0.0844419
Muscle 1	EmuJ_000139200	EmuJ_000139200	mitogen-activated protein kinase	protein_coding	4.93279e-05	2.54187	0.255	0.038	0.217	0.449476
Muscle 1	EmuJ_000181200	EmuJ_000181200	Anti dorsalizing morpholocus tagtic protein 1a	protein_coding	7.72362e-21	2.47205	0.878	0.304	0.574	7.03776e-17
Muscle 1	EmuJ_000182600	EmuJ_000182600	Anion:Bicarbonate TranSporter family member	protein_coding	5.04491e-07	2.45722	0.404	0.089	0.315	0.00459692
Muscle 1	EmuJ_000528400	EmuJ_000528400	Integrin beta	protein_coding	5.01059e-05	2.33742	0.309	0.076	0.233	0.456565
Muscle 1	EmuJ_001050300	EmuJ_001050300	PP2C domain containing protein	protein_coding	0.000109488	2.33671	0.277	0.063	0.214	0.997659
Muscle 1	EmuJ_000253100	EmuJ_000253100	Oral facial digital syndrome 1 protein	protein_coding	6.84086e-21	2.26399	0.92	0.658	0.262	6.23339e-17
Muscle 1	EmuJ_001046600	EmuJ_001046600	A disintegrin and metalloproteinase with	protein_coding	5.55618e-05	2.25918	0.33	0.089	0.241	0.506279
Muscle 1	EmuJ_000202400	EmuJ_000202400	Rap guanine nucleotide exchange factor 1	protein_coding	8.28467e-05	2.22898	0.314	0.089	0.225	0.754899
Muscle 1	EmuJ_000882500	EmuJ_000882500	Actin modulator protein	protein_coding	2.64058e-18	2.22872	0.904	0.532	0.372	2.4061e-14
Muscle 1	EmuJ_000588600	EmuJ_000588600	Expressed conserved protein	protein_coding	2.20045e-05	2.16861	0.346	0.089	0.257	0.200505
Muscle 1	EmuJ_000907000	EmuJ_000907000	Expressed conserved protein	protein_coding	1.15428e-05	2.08699	0.378	0.101	0.277	0.105178
Muscle 1	EmuJ_000734900	EmuJ_000734900	Rhodopsin orphan GPCR	protein_coding	0.000484251	2.0727	0.271	0.076	0.195	1
Muscle 1	EmuJ_000350200	EmuJ_000350200		protein_coding	1.14848e-05	2.04557	0.404	0.127	0.277	0.10465
Muscle 1	EmuJ_000675900	EmuJ_000675900	Expressed conserved protein	protein_coding	0.00125761	1.98686	0.277	0.101	0.176	1
Muscle 1	EmuJ_000181100	EmuJ_000181100	Fascin 2	protein_coding	0.000292654	1.9054	0.298	0.089	0.209	1
Muscle 1	EmuJ_000759050	EmuJ_000759050	Neuropeptide	protein_coding	0.00330571	1.90459	0.293	0.127	0.166	1
Muscle 1	EmuJ_000575900	EmuJ_000575900	Basement membrane specific heparan sulfate	protein_coding	6.02454e-07	1.88784	0.596	0.241	0.355	0.00548956
Muscle 1	EmuJ_000968800	EmuJ_000968800	Sortilin	protein_coding	0.000489899	1.88746	0.293	0.089	0.204	1
Muscle 1	EmuJ_000770000	EmuJ_000770000	Expressed protein	protein_coding	0.000407	1.85806	0.293	0.089	0.204	1
Muscle 1	EmuJ_001080800	EmuJ_001080800	Smu 1 suppressor of mec 8 and unc 52	protein_coding	0.00309202	1.8439	0.25	0.089	0.161	1
Muscle 1	EmuJ_000097400	EmuJ_000097400	Expressed protein	protein_coding	8.90895e-05	1.84094	0.372	0.127	0.245	0.811783
Muscle 1	EmuJ_000970600	EmuJ_000970600	Dzip-like_N domain-containing protein	protein_coding	4.6122e-05	1.77823	0.415	0.139	0.276	0.420264
Muscle 1	EmuJ_000652700	EmuJ_000652700	Liquid facets	protein_coding	0.000930505	1.77812	0.277	0.089	0.188	1
Muscle 1	EmuJ_000711900	EmuJ_000711900	Rho GTPase activating protein 21	protein_coding	0.000322444	1.75189	0.324	0.101	0.223	1
Muscle 1	EmuJ_002156600	EmuJ_002156600	Unnamed protein product	protein_coding	0.000757529	1.74955	0.399	0.203	0.196	1
Muscle 1	EmuJ_000137600	EmuJ_000137600	Four and a half LIM domains protein 3	protein_coding	4.21293e-06	1.73847	0.41	0.114	0.296	0.0383882
Muscle 1	EmuJ_000744400	EmuJ_000744400	DNA replication ATP-dependent helicase/nuclease	protein_coding	0.00448677	1.68625	0.277	0.114	0.163	1
Muscle 1	EmuJ_000065700	EmuJ_000065700	Muscleblind protein	protein_coding	7.60856e-06	1.64828	0.495	0.19	0.305	0.0693292
Muscle 1	EmuJ_001119600	EmuJ_001119600	Leucine rich repeat typical subtype	protein_coding	0.000288661	1.6209	0.362	0.139	0.223	1
Muscle 1	EmuJ_000896700	EmuJ_000896700	Serine:threonine protein kinase 38	protein_coding	6.78102e-05	1.58961	0.415	0.152	0.263	0.617887
Muscle 1	EmuJ_000225800	EmuJ_000225800	Papilin	protein_coding	0.000282339	1.57071	0.351	0.139	0.212	1
Muscle 1	EmuJ_001008200	EmuJ_001008200	Calcium-transporting ATPase	protein_coding	0.0055991	1.56402	0.255	0.101	0.154	1
Muscle 1	EmuJ_000464100	EmuJ_000464100	Multiple pdz domain protein	protein_coding	0.00266564	1.5407	0.319	0.139	0.18	1
Muscle 1	EmuJ_000253000	EmuJ_000253000	glutaminyl-peptide cyclotransferase	protein_coding	9.23577e-05	1.49919	0.532	0.266	0.266	0.841563
Muscle 1	EmuJ_000056650	EmuJ_000056650	EGF region	protein_coding	0.000788103	1.48474	0.324	0.114	0.21	1
Muscle 1	EmuJ_000277800	EmuJ_000277800	CHK1 checkpoint protein	protein_coding	0.00745611	1.48406	0.282	0.127	0.155	1
Muscle 1	EmuJ_000827300	EmuJ_000827300	Hypothetical transcript	protein_coding	0.00314204	1.4724	0.282	0.114	0.168	1
Muscle 1	EmuJ_000711800	EmuJ_000711800	Expressed protein	protein_coding	4.43466e-08	1.46427	0.691	0.329	0.362	0.000404086
Muscle 1	EmuJ_000186700	EmuJ_000186700	Tyrosine-protein kinase	protein_coding	0.00814596	1.41324	0.266	0.114	0.152	1
Muscle 1	EmuJ_002211400	EmuJ_002211400	Protocadherin 11	protein_coding	0.000259614	1.38003	0.42	0.177	0.243	1
Muscle 1	EmuJ_000409500	EmuJ_000409500	Ephrin type A receptor 4 A	protein_coding	1.70668e-05	1.35886	0.59	0.291	0.299	0.155512
Muscle 1	EmuJ_000036300	EmuJ_000036300	Actin cytoplasmic type 5	protein_coding	6.37421e-05	1.35175	0.606	0.342	0.264	0.580818
Muscle 1	EmuJ_000364000	EmuJ_000364000	14-3-3 protein beta:alpha	protein_coding	0.00179351	1.33629	0.378	0.177	0.201	1
Muscle 1	EmuJ_000468700	EmuJ_000468700	Calcium binding protein	protein_coding	0.000145418	1.31771	0.484	0.228	0.256	1
Muscle 1	EmuJ_000555100	EmuJ_000555100	CUB domain-containing protein	protein_coding	0.00065663	1.31279	0.388	0.152	0.236	1
Muscle 1	EmuJ_000185000	EmuJ_000185000		protein_coding	2.1964e-07	1.29518	0.755	0.468	0.287	0.00200136
Muscle 1	EmuJ_001200300	EmuJ_001200300	Hedgehog	protein_coding	1.67497e-05	1.29174	0.601	0.291	0.31	0.152623
Muscle 1	EmuJ_000524000	EmuJ_000524000	Expressed conserved protein	protein_coding	0.000477234	1.278	0.452	0.215	0.237	1
Muscle 1	EmuJ_001139500	EmuJ_001139500	Expressed conserved protein	protein_coding	1.24705e-06	1.2724	0.702	0.43	0.272	0.0113631
Muscle 1	EmuJ_000736050	EmuJ_000736050	NAD(P)H-hydrate epimerase	protein_coding	0.00212147	1.25629	0.298	0.114	0.184	1
Muscle 1	EmuJ_000662500	EmuJ_000662500	Oxalate:formate antiporter	protein_coding	0.00338007	1.23755	0.388	0.203	0.185	1
Muscle 1	EmuJ_000950100	EmuJ_000950100	Transmembrane protein 132E	protein_coding	0.0097047	1.21523	0.266	0.114	0.152	1
Muscle 1	EmuJ_000211300	EmuJ_000211300	Protein Wnt	protein_coding	0.00205269	1.20839	0.399	0.19	0.209	1
Muscle 1	EmuJ_000641500	EmuJ_000641500	receptor protein-tyrosine kinase	protein_coding	1.11734e-05	1.19717	0.755	0.494	0.261	0.101812
Muscle 1	EmuJ_001081300	EmuJ_001081300	Expressed protein	protein_coding	0.00069008	1.16239	0.367	0.139	0.228	1
Muscle 1	EmuJ_000186000	EmuJ_000186000	Zinc finger protein 45	protein_coding	0.00134666	1.15497	0.473	0.266	0.207	1
Muscle 1	EmuJ_000467100	EmuJ_000467100	Expressed protein	protein_coding	0.000190644	1.15367	0.559	0.291	0.268	1
Muscle 1	EmuJ_000881500	EmuJ_000881500	Zinc finger FYVE domain containing protein 19	protein_coding	0.00253652	1.13574	0.314	0.127	0.187	1
Muscle 1	EmuJ_000116000	EmuJ_000116000	Rna recognition motif protein split ends	protein_coding	0.00451623	1.13204	0.25	0.089	0.161	1
Muscle 1	EmuJ_000093900	EmuJ_000093900	SPRY domain containing protein	protein_coding	0.00977224	1.12213	0.266	0.114	0.152	1
Muscle 1	EmuJ_000508000	EmuJ_000508000	Ankyrin domain repeat containing protein	protein_coding	0.000126149	1.12091	0.543	0.253	0.29	1
Muscle 1	EmuJ_000814800	EmuJ_000814800	SET and MYND domain containing protein 5	protein_coding	0.00448051	1.08912	0.293	0.114	0.179	1
Muscle 1	EmuJ_000066000	EmuJ_000066000	Riboflavin transporter	protein_coding	0.00960807	1.08245	0.25	0.101	0.149	1
Muscle 1	EmuJ_000094600	EmuJ_000094600	Protein disulfide-isomerase	protein_coding	0.00721258	1.07871	0.399	0.228	0.171	1
Muscle 1	EmuJ_000570400	EmuJ_000570400	Protocadherin 1	protein_coding	2.62068e-06	1.06006	0.798	0.646	0.152	0.0238796
Muscle 1	EmuJ_000342000	EmuJ_000342000	Tyrosine-protein kinase	protein_coding	0.00778936	1.04994	0.293	0.127	0.166	1
Muscle 1	EmuJ_000199900	EmuJ_000199900	RPE spondin	protein_coding	3.57462e-05	1.04891	0.585	0.291	0.294	0.32572
Muscle 1	EmuJ_000301800	EmuJ_000301800	Expressed protein	protein_coding	0.00946695	1.04858	0.255	0.101	0.154	1
Muscle 1	EmuJ_000911100	EmuJ_000911100	Expressed protein	protein_coding	0.00622565	1.03775	0.511	0.316	0.195	1
Muscle 1	EmuJ_000749400	EmuJ_000749400	Syntaxin	protein_coding	0.0081154	1.01708	0.293	0.127	0.166	1
Muscle 1	EmuJ_000208200	EmuJ_000208200	Neurogenic locus notch protein	protein_coding	0.00180636	1.00067	0.505	0.291	0.214	1
Muscle 1	EmuJ_001138100	EmuJ_001138100	U1 small nuclear ribonucleoprotein a	protein_coding	0.00912013	0.997956	0.415	0.241	0.174	1
Muscle 1	EmuJ_000744500	EmuJ_000744500	Transmembrane protein 184c	protein_coding	0.00175613	0.994201	0.367	0.152	0.215	1
Muscle 1	EmuJ_000816300	EmuJ_000816300	Protein SMG5	protein_coding	0.00997103	0.944691	0.383	0.203	0.18	1
Muscle 1	EmuJ_000434400	EmuJ_000434400	Merlin:moesin:ezrin:radixin	protein_coding	0.00203567	0.934398	0.585	0.367	0.218	1
Muscle 1	EmuJ_000662600	EmuJ_000662600	Expressed protein	protein_coding	0.0011881	0.914078	0.665	0.481	0.184	1
Muscle 1	EmuJ_000416400	EmuJ_000416400	Triosephosphate isomerase	protein_coding	0.00360152	0.890705	0.426	0.228	0.198	1
Muscle 1	EmuJ_000958800	EmuJ_000958800	Expressed conserved protein	protein_coding	1.1179e-05	0.886033	0.755	0.557	0.198	0.101863
Muscle 1	EmuJ_000447800	EmuJ_000447800	Schwannomin interacting protein 1	protein_coding	0.00978522	0.884198	0.42	0.228	0.192	1
Muscle 1	EmuJ_000619600	EmuJ_000619600	Eukaryotic translation initiation factor 3 subunit E	protein_coding	0.00174628	0.882505	0.378	0.165	0.213	1
Muscle 1	EmuJ_000391500	EmuJ_000391500	Microtubule-associated protein	protein_coding	0.00326889	0.87913	0.431	0.215	0.216	1
Muscle 1	EmuJ_000244800	EmuJ_000244800	Calcium-transporting ATPase	protein_coding	0.00130887	0.850322	0.67	0.43	0.24	1
Muscle 1	EmuJ_000078000	EmuJ_000078000	60S ribosomal protein L8	protein_coding	0.00602108	0.843064	0.569	0.392	0.177	1
Muscle 1	EmuJ_000849000	EmuJ_000849000	Spectrin beta chain	protein_coding	0.00156187	0.842699	0.553	0.342	0.211	1
Muscle 1	EmuJ_000535400	EmuJ_000535400	Carbonic anhydrase	protein_coding	0.00587333	0.838667	0.346	0.165	0.181	1
Muscle 1	EmuJ_000645900	EmuJ_000645900	p30 dbc protein	protein_coding	0.00767458	0.83652	0.505	0.316	0.189	1
Muscle 1	EmuJ_900000900	EmuJ_900000900	cytochrome-c oxidase	protein_coding	5.42128e-06	0.823908	0.888	0.835	0.053	0.0493987
Muscle 1	EmuJ_001058900	EmuJ_001058900	Solute carrier family 22	protein_coding	0.00131831	0.823451	0.564	0.342	0.222	1
Muscle 1	EmuJ_000116100	EmuJ_000116100	PH domain-containing protein	protein_coding	0.00313845	0.823266	0.415	0.203	0.212	1
Muscle 1	EmuJ_000086900	EmuJ_000086900	Threonylcarbamoyl-AMP synthase	protein_coding	0.00246265	0.821238	0.548	0.329	0.219	1
Muscle 1	EmuJ_000778100	EmuJ_000778100	Kinesin protein kif26a	protein_coding	0.00757847	0.819296	0.548	0.405	0.143	1
Muscle 1	EmuJ_000952200	EmuJ_000952200	Expressed conserved protein	protein_coding	0.000306497	0.817921	0.936	0.823	0.113	1
Muscle 1	EmuJ_000790700	EmuJ_000790700	Ras associated and pleckstrin y	protein_coding	0.00219082	0.808429	0.495	0.266	0.229	1
Muscle 1	EmuJ_000347500	EmuJ_000347500	Adam	protein_coding	6.25652e-05	0.76531	0.878	0.709	0.169	0.570094
Muscle 1	EmuJ_000653100	EmuJ_000653100	Calreticulin	protein_coding	0.00729687	0.765298	0.527	0.354	0.173	1
Muscle 1	EmuJ_001139200	EmuJ_001139200	Expressed conserved protein	protein_coding	0.00174028	0.747243	0.777	0.57	0.207	1
Muscle 1	EmuJ_001031800	EmuJ_001031800	Kinase D interacting substrate of 220 kDa	protein_coding	0.00461579	0.7464	0.681	0.494	0.187	1
Muscle 1	EmuJ_000701700	EmuJ_000701700	Actin	protein_coding	0.000528359	0.716862	0.931	0.987	-0.056	1
Muscle 1	EmuJ_000658800	EmuJ_000658800	Expressed protein	protein_coding	0.00540054	0.716396	0.681	0.468	0.213	1
Muscle 1	EmuJ_000297200	EmuJ_000297200	Eukaryotic translation initiation factor 3 subunit I	protein_coding	0.00161729	0.716356	0.489	0.253	0.236	1
Muscle 1	EmuJ_000202600	EmuJ_000202600	Tubulin beta chain	protein_coding	0.00243362	0.698862	0.713	0.595	0.118	1
Muscle 1	EmuJ_000635200	EmuJ_000635200	Purine nucleoside phosphorylase	protein_coding	0.00811321	0.67846	0.537	0.329	0.208	1
Muscle 1	EmuJ_000528800	EmuJ_000528800	Actin binding cofilin tropomyosin type	protein_coding	0.00214413	0.666813	0.766	0.684	0.082	1
Muscle 1	EmuJ_000112000	EmuJ_000112000	TWiK family of potassium channels protein 7	protein_coding	0.00557784	0.663011	0.739	0.646	0.093	1
Muscle 1	EmuJ_000571400	EmuJ_000571400	Expressed protein	protein_coding	0.00521663	0.656129	0.59	0.392	0.198	1
Muscle 1	EmuJ_000994900	EmuJ_000994900	Zinc finger protein basonuclin 1	protein_coding	0.00842502	0.652412	0.473	0.304	0.169	1
Muscle 1	EmuJ_000186300	EmuJ_000186300	Neuronal calcium sensor	protein_coding	0.00136519	0.62896	0.851	0.658	0.193	1
Muscle 1	EmuJ_000984300	EmuJ_000984300	Cupin 2 barrel domain containing protein	protein_coding	0.00568244	0.605786	0.729	0.532	0.197	1
Muscle 1	EmuJ_000330300	EmuJ_000330300	Annexin	protein_coding	0.00830481	0.594779	0.649	0.456	0.193	1
Muscle 1	EmuJ_000653900	EmuJ_000653900	Myophilin	protein_coding	7.39642e-05	0.549878	0.995	1	-0.005	0.673961
Muscle 1	EmuJ_000876600	EmuJ_000876600	40S ribosomal protein S15	protein_coding	0.00532949	0.526661	0.83	0.772	0.058	1
Muscle 1	EmuJ_000920900	EmuJ_000920900	Paramyosin	protein_coding	1.02417e-05	0.515037	0.984	0.987	-0.003	0.093322
Muscle 1	EmuJ_000929800	EmuJ_000929800	Trafficking protein particle complex subunit	protein_coding	0.00998994	0.500558	0.622	0.392	0.23	1
Muscle 1	EmuJ_000865300	EmuJ_000865300	Elongation factor 2	protein_coding	0.00703147	0.484722	0.814	0.684	0.13	1
Muscle 1	EmuJ_000689000	EmuJ_000689000	Polyadenylate-binding protein	protein_coding	0.00159395	0.456783	0.894	0.835	0.059	1
Muscle 1	EmuJ_001142500	EmuJ_001142500	Histone lysine N methyltransferase SETMAR	protein_coding	0.00818894	0.449824	0.34	0.152	0.188	1
Muscle 1	EmuJ_000982200	EmuJ_000982200	Elongation factor 1-alpha	protein_coding	0.00379801	0.284777	0.968	1	-0.032	1

### Sheet: Muscle_2
cluster	gene	gene_name	description	biotype	p_val	avg_log2FC	pct.1	pct.2	pct_difference	p_val_adj
Muscle 2	EmuJ_000638600	EmuJ_000638600	Zinc finger C2H2 type	protein_coding	2.92187e-30	7.70575	0.608	0.011	0.597	2.66241e-26
Muscle 2	EmuJ_001053000	EmuJ_001053000	Expressed protein	protein_coding	1.6255e-28	7.17951	0.57	0.005	0.565	1.48116e-24
Muscle 2	EmuJ_000424600	EmuJ_000424600	Na channel amiloride sensitive	protein_coding	3.74484e-23	5.30791	0.544	0.037	0.507	3.4123e-19
Muscle 2	EmuJ_000744300	EmuJ_000744300	Delta-like protein	protein_coding	1.295e-24	4.88216	0.519	0.011	0.508	1.18e-20
Muscle 2	EmuJ_000964700	EmuJ_000964700	AT rich interactive domain containing protein	protein_coding	3.97314e-12	4.33584	0.291	0.016	0.275	3.62032e-08
Muscle 2	EmuJ_000194500	EmuJ_000194500	Bifunctional protein NCOAT	protein_coding	9.10249e-28	4.22407	0.759	0.144	0.615	8.29419e-24
Muscle 2	EmuJ_000089300	EmuJ_000089300	Bone morpholocus tagtic protein antagonist noggin	protein_coding	1.55549e-23	3.94285	0.608	0.059	0.549	1.41737e-19
Muscle 2	EmuJ_000643400	EmuJ_000643400	Immunoglobulin	protein_coding	1.57353e-10	3.23478	0.278	0.021	0.257	1.4338e-06
Muscle 2	EmuJ_001089600	EmuJ_001089600	Activated cdc42 kinase 1	protein_coding	1.73876e-12	3.22217	0.456	0.096	0.36	1.58436e-08
Muscle 2	EmuJ_000926500	EmuJ_000926500	cGMP-dependent protein kinase	protein_coding	3.9026e-11	2.90827	0.392	0.074	0.318	3.55605e-07
Muscle 2	EmuJ_000717200	EmuJ_000717200	Expressed protein	protein_coding	3.15181e-07	2.79121	0.291	0.069	0.222	0.00287192
Muscle 2	EmuJ_000861800	EmuJ_000861800		protein_coding	1.97798e-14	2.72127	0.519	0.101	0.418	1.80233e-10
Muscle 2	EmuJ_000861900	EmuJ_000861900	Protocadherin 11	protein_coding	3.60998e-23	2.58618	0.823	0.25	0.573	3.28941e-19
Muscle 2	EmuJ_000583700	EmuJ_000583700	Protocadherin 11	protein_coding	2.3025e-12	2.30204	0.506	0.122	0.384	2.09804e-08
Muscle 2	EmuJ_000672800	EmuJ_000672800	Rhodopsin orphan GPCR	protein_coding	1.01835e-08	2.09666	0.582	0.266	0.316	9.27921e-05
Muscle 2	EmuJ_000120000	EmuJ_000120000	DUF5731 domain-containing protein	protein_coding	3.01987e-13	2.03733	0.734	0.367	0.367	2.75171e-09
Muscle 2	EmuJ_000391000	EmuJ_000391000	Voltage gated hydrogen channel 1	protein_coding	6.48767e-06	1.96399	0.354	0.128	0.226	0.0591156
Muscle 2	EmuJ_000060900	EmuJ_000060900	Endophilin B2	protein_coding	6.31897e-05	1.91961	0.278	0.096	0.182	0.575785
Muscle 2	EmuJ_000734400	EmuJ_000734400	Uridine phosphorylase 1	protein_coding	0.000233907	1.85885	0.456	0.293	0.163	1
Muscle 2	EmuJ_000671900	EmuJ_000671900	Calcyphosin protein	protein_coding	3.29793e-05	1.8564	0.266	0.08	0.186	0.300508
Muscle 2	EmuJ_000764100	EmuJ_000764100	Actin protein 6	protein_coding	2.53197e-07	1.84682	0.38	0.122	0.258	0.00230713
Muscle 2	EmuJ_000715700	EmuJ_000715700	Programmed cell death protein 6	protein_coding	3.25016e-05	1.8238	0.291	0.101	0.19	0.296154
Muscle 2	EmuJ_000878000	EmuJ_000878000	dynamin GTPase	protein_coding	0.000201224	1.764	0.253	0.09	0.163	1
Muscle 2	EmuJ_000689600	EmuJ_000689600	Mob1 phocein	protein_coding	0.000105314	1.71435	0.304	0.122	0.182	0.959621
Muscle 2	EmuJ_000137700	EmuJ_000137700	Transforming growth factor beta 1 induced	protein_coding	2.34396e-11	1.64076	0.861	0.686	0.175	2.13582e-07
Muscle 2	EmuJ_000364700	EmuJ_000364700	Myosin iiia	protein_coding	2.46417e-05	1.60667	0.405	0.181	0.224	0.224535
Muscle 2	EmuJ_000883600	EmuJ_000883600	Expressed conserved protein	protein_coding	4.28989e-07	1.59049	0.671	0.447	0.224	0.00390894
Muscle 2	EmuJ_000303100	EmuJ_000303100	Expressed protein	protein_coding	4.29125e-08	1.57744	0.658	0.372	0.286	0.000391019
Muscle 2	EmuJ_000959900	EmuJ_000959900	Glutamine synthetase	protein_coding	0.000135493	1.5587	0.38	0.181	0.199	1
Muscle 2	EmuJ_001120100	EmuJ_001120100	Rab6 interacting protein 2	protein_coding	0.000122177	1.55358	0.329	0.138	0.191	1
Muscle 2	EmuJ_000983400	EmuJ_000983400	Expressed protein	protein_coding	1.55068e-05	1.54878	0.443	0.223	0.22	0.141298
Muscle 2	EmuJ_000671000	EmuJ_000671000	Glutamate NMDA receptor subunit	protein_coding	0.00762766	1.53536	0.253	0.133	0.12	1
Muscle 2	EmuJ_000439500	EmuJ_000439500	C4b binding protein beta chain	protein_coding	8.58177e-05	1.51245	0.532	0.351	0.181	0.781971
Muscle 2	EmuJ_000197700	EmuJ_000197700	Flagellar basal body rod protein	protein_coding	0.00034515	1.50755	0.278	0.112	0.166	1
Muscle 2	EmuJ_000178100	EmuJ_000178100	Activin; Tgf beta family	protein_coding	0.00082774	1.4967	0.38	0.218	0.162	1
Muscle 2	EmuJ_000822300	EmuJ_000822300	Voltage gated potassium channel subunit	protein_coding	1.41823e-05	1.47634	0.544	0.346	0.198	0.129229
Muscle 2	EmuJ_000189500	EmuJ_000189500	Mps one binder kinase activator 1	protein_coding	0.000130551	1.44342	0.418	0.245	0.173	1
Muscle 2	EmuJ_000056100	EmuJ_000056100	FERM central domain	protein_coding	0.000108442	1.42917	0.43	0.229	0.201	0.988126
Muscle 2	EmuJ_000394800	EmuJ_000394800	Potassium channel subfamily K 8	protein_coding	0.000334488	1.3914	0.468	0.277	0.191	1
Muscle 2	EmuJ_000874700	EmuJ_000874700	Expressed conserved protein	protein_coding	0.000479428	1.3874	0.278	0.112	0.166	1
Muscle 2	EmuJ_000715200	EmuJ_000715200	Chloride intracellular channel 4	protein_coding	0.00387667	1.37905	0.291	0.16	0.131	1
Muscle 2	EmuJ_000140000	EmuJ_000140000	Collagen alphaiv chain	protein_coding	1.40035e-12	1.36056	0.937	0.702	0.235	1.276e-08
Muscle 2	EmuJ_001149900	EmuJ_001149900	Nuclear ribonuclease Z	protein_coding	0.00244049	1.35168	0.278	0.138	0.14	1
Muscle 2	EmuJ_001158300	EmuJ_001158300	von Willebrand factor A domain containing protein	protein_coding	5.36637e-05	1.32609	0.354	0.149	0.205	0.488984
Muscle 2	EmuJ_000930300	EmuJ_000930300	coproporphyrinogen oxidase	protein_coding	0.00152192	1.29742	0.266	0.117	0.149	1
Muscle 2	EmuJ_000500000	EmuJ_000500000	Cadherin EGF LAG seven pass G type receptor	protein_coding	0.000276323	1.27876	0.266	0.096	0.17	1
Muscle 2	EmuJ_000236500	EmuJ_000236500	Major egg antigen	protein_coding	0.000412858	1.27575	0.456	0.271	0.185	1
Muscle 2	EmuJ_000584900	EmuJ_000584900	Breast cancer anti estrogen resistance protein	protein_coding	7.6804e-05	1.2621	0.506	0.309	0.197	0.699838
Muscle 2	EmuJ_001085100	EmuJ_001085100	Heat shock 70 kDa protein 4	protein_coding	0.00138268	1.2253	0.797	0.718	0.079	1
Muscle 2	EmuJ_000236100	EmuJ_000236100	phosphomevalonate kinase	protein_coding	0.000349941	1.20446	0.443	0.271	0.172	1
Muscle 2	EmuJ_000895100	EmuJ_000895100	WD repeats and SOF1 domain containing protein	protein_coding	0.00153987	1.1927	0.405	0.261	0.144	1
Muscle 2	EmuJ_001132600	EmuJ_001132600	Mitogen activated protein kinase kinase 1	protein_coding	0.000967057	1.19257	0.316	0.154	0.162	1
Muscle 2	EmuJ_001118900	EmuJ_001118900	Cysteine and histidine rich domain containing protein	protein_coding	1.05117e-06	1.14995	0.785	0.505	0.28	0.00957827
Muscle 2	EmuJ_000463100	EmuJ_000463100	isopentenyl-diphosphate Delta-isomerase	protein_coding	0.00102691	1.14521	0.38	0.218	0.162	1
Muscle 2	EmuJ_001134100	EmuJ_001134100	Aspartate aminotransferase mitochondrial	protein_coding	0.00193542	1.14258	0.418	0.261	0.157	1
Muscle 2	EmuJ_000485600	EmuJ_000485600	ditrans,polycis-polyprenyl diphosphate synthase [(2E,6E)-farnesyldiphosphate specific]	protein_coding	0.00219982	1.12655	0.342	0.191	0.151	1
Muscle 2	EmuJ_000463500	EmuJ_000463500	Receptor transporting protein	protein_coding	5.32517e-06	1.12396	0.633	0.388	0.245	0.048523
Muscle 2	EmuJ_000245800	EmuJ_000245800	Expressed conserved protein	protein_coding	0.000335309	1.1189	0.671	0.521	0.15	1
Muscle 2	EmuJ_000600100	EmuJ_000600100	SH2 domain-containing protein	protein_coding	3.17822e-05	1.10634	0.494	0.255	0.239	0.2896
Muscle 2	EmuJ_000728500	EmuJ_000728500	OTU domain containing protein 6B	protein_coding	0.00489668	1.08811	0.354	0.213	0.141	1
Muscle 2	EmuJ_000444700	EmuJ_000444700	Pre-mRNA-splicing factor 18	protein_coding	0.00329016	1.08707	0.456	0.33	0.126	1
Muscle 2	EmuJ_000656100	EmuJ_000656100	EGF type aspartate asparagine hydroxylation site	protein_coding	0.00141321	1.08476	0.456	0.309	0.147	1
Muscle 2	EmuJ_000723700	EmuJ_000723700	Heat shock 70 kDa protein	protein_coding	0.00909821	1.08	0.886	0.83	0.056	1
Muscle 2	EmuJ_000511900	EmuJ_000511900	NADP binding domain	protein_coding	7.75386e-05	1.07486	0.481	0.255	0.226	0.706532
Muscle 2	EmuJ_000514500	EmuJ_000514500	Epidermal growth factor	protein_coding	0.00465066	1.07004	0.456	0.335	0.121	1
Muscle 2	EmuJ_000527100	EmuJ_000527100	Delta-like protein	protein_coding	9.37673e-06	1.06026	0.709	0.553	0.156	0.0854408
Muscle 2	EmuJ_000830700	EmuJ_000830700		protein_coding	0.00094592	1.04871	0.43	0.255	0.175	1
Muscle 2	EmuJ_001006300	EmuJ_001006300	Early growth response protein 3	protein_coding	7.37733e-05	1.00093	0.62	0.457	0.163	0.672222
Muscle 2	EmuJ_001079400	EmuJ_001079400	Metallophosphoesterase domain containing protein	protein_coding	1.56519e-06	1.00022	0.747	0.511	0.236	0.014262
Muscle 2	EmuJ_000087600	EmuJ_000087600	Tom1 protein 2	protein_coding	0.00703056	0.991712	0.443	0.314	0.129	1
Muscle 2	EmuJ_000994500	EmuJ_000994500	Zinc finger protein 830	protein_coding	0.00214905	0.982018	0.405	0.255	0.15	1
Muscle 2	EmuJ_000655300	EmuJ_000655300	Dystrobrevin	protein_coding	0.00315696	0.975583	0.405	0.255	0.15	1
Muscle 2	EmuJ_000972100	EmuJ_000972100	Palmitoyltransferase	protein_coding	0.00679871	0.961656	0.405	0.282	0.123	1
Muscle 2	EmuJ_000062400	EmuJ_000062400	Pdz domain containing protein	protein_coding	3.72764e-05	0.961443	0.646	0.426	0.22	0.339662
Muscle 2	EmuJ_000587200	EmuJ_000587200	Obscurin cytoskeletal calmodulin	protein_coding	0.00443869	0.959413	0.481	0.378	0.103	1
Muscle 2	EmuJ_000622200	EmuJ_000622200	Serine threonine kinase receptor associated	protein_coding	0.00467221	0.950331	0.43	0.298	0.132	1
Muscle 2	EmuJ_000056800	EmuJ_000056800	Transcription factor iib	protein_coding	0.00456614	0.931593	0.329	0.191	0.138	1
Muscle 2	EmuJ_000231800	EmuJ_000231800	Coiled coil helix coiled coil helix	protein_coding	0.00135851	0.928633	0.43	0.271	0.159	1
Muscle 2	EmuJ_000696500	EmuJ_000696500	protein kinase C	protein_coding	0.000205117	0.925124	0.608	0.415	0.193	1
Muscle 2	EmuJ_001060400	EmuJ_001060400	Dynein light chain	protein_coding	0.00102113	0.905515	0.494	0.335	0.159	1
Muscle 2	EmuJ_000061200	EmuJ_000061200	Actin	protein_coding	2.35754e-06	0.89862	0.835	0.606	0.229	0.0214819
Muscle 2	EmuJ_000243100	EmuJ_000243100	Transcriptional adapter 2 beta	protein_coding	0.000932358	0.88869	0.494	0.319	0.175	1
Muscle 2	EmuJ_002229900	EmuJ_002229900	rRNA promoter binding protein	protein_coding	0.00172766	0.865613	0.367	0.197	0.17	1
Muscle 2	EmuJ_000302900	EmuJ_000302900	Expressed protein	protein_coding	2.13592e-05	0.859907	0.785	0.638	0.147	0.194625
Muscle 2	EmuJ_000188200	EmuJ_000188200	Expressed conserved protein	protein_coding	1.32976e-09	0.847104	0.975	0.835	0.14	1.21168e-05
Muscle 2	EmuJ_000930000	EmuJ_000930000	Erlin 1	protein_coding	0.0024062	0.821887	0.557	0.441	0.116	1
Muscle 2	EmuJ_000945900	EmuJ_000945900	DNA directed RNA polymerase II subunit rpb11 a	protein_coding	0.00762699	0.820014	0.38	0.25	0.13	1
Muscle 2	EmuJ_000483000	EmuJ_000483000	Expressed protein	protein_coding	2.16971e-05	0.813135	0.861	0.697	0.164	0.197704
Muscle 2	EmuJ_000586300	EmuJ_000586300	Coiled coil domain containing protein 40	protein_coding	0.00182752	0.80734	0.456	0.277	0.179	1
Muscle 2	EmuJ_000857500	EmuJ_000857500	Expressed conserved protein	protein_coding	0.000116726	0.791668	0.696	0.495	0.201	1
Muscle 2	EmuJ_000358300	EmuJ_000358300	Pleckstrin y	protein_coding	4.70194e-05	0.777189	0.747	0.543	0.204	0.428441
Muscle 2	EmuJ_000264900	EmuJ_000264900	Stress-induced-phosphoprotein 1	protein_coding	0.00036678	0.76074	0.633	0.457	0.176	1
Muscle 2	EmuJ_000975900	EmuJ_000975900	Protocadherin 8	protein_coding	2.03758e-05	0.75266	0.81	0.537	0.273	0.185664
Muscle 2	EmuJ_000923600	EmuJ_000923600		protein_coding	0.00915252	0.746647	0.367	0.234	0.133	1
Muscle 2	EmuJ_001143900	EmuJ_001143900	Expressed protein	protein_coding	4.11822e-05	0.737095	0.823	0.633	0.19	0.375253
Muscle 2	EmuJ_000241900	EmuJ_000241900	Activator of 90 kDa heat shock protein ATPase	protein_coding	0.000578535	0.715424	0.696	0.543	0.153	1
Muscle 2	EmuJ_001191500	EmuJ_001191500	Calcium-transporting ATPase	protein_coding	0.00136861	0.707614	0.582	0.426	0.156	1
Muscle 2	EmuJ_000139900	EmuJ_000139900	Abnormal EMBroylocus tagsis family member emb 9	protein_coding	0.00467295	0.704897	0.62	0.516	0.104	1
Muscle 2	EmuJ_001028100	EmuJ_001028100	Dipeptidyl peptidase 3	protein_coding	0.00418608	0.683612	0.57	0.457	0.113	1
Muscle 2	EmuJ_000886500	EmuJ_000886500	Complement inhibitory receptor	protein_coding	0.00215012	0.676381	0.582	0.42	0.162	1
Muscle 2	EmuJ_000008700	EmuJ_000008700	Heat shock protein 90	protein_coding	0.00195075	0.655978	0.987	0.968	0.019	1
Muscle 2	EmuJ_000660500	EmuJ_000660500	Lipoma preferred partner	protein_coding	0.00193114	0.652886	0.62	0.479	0.141	1
Muscle 2	EmuJ_001085400	EmuJ_001085400	Heat shock 70 kDa protein 4	protein_coding	1.10767e-06	0.628931	1	0.936	0.064	0.0100931
Muscle 2	EmuJ_000656800	EmuJ_000656800	Lysine specific histone demethylase 1B	protein_coding	0.00405326	0.623885	0.532	0.372	0.16	1
Muscle 2	EmuJ_000198800	EmuJ_000198800	LIM	protein_coding	0.0070491	0.598492	0.671	0.617	0.054	1
Muscle 2	EmuJ_000980600	EmuJ_000980600	Succinate dehydrogenase complex subunit C	protein_coding	0.00931903	0.592567	0.658	0.574	0.084	1
Muscle 2	EmuJ_000665400	EmuJ_000665400	DnaJ subfamily B	protein_coding	0.0010139	0.573386	0.734	0.585	0.149	1
Muscle 2	EmuJ_001043550	EmuJ_001043550	Succinate dehydrogenase [ubiquinone] cytochrome b small subunit	protein_coding	6.6725e-05	0.567245	0.911	0.739	0.172	0.607998
Muscle 2	EmuJ_000365100	EmuJ_000365100	BCL2 apoptosis inhibitordomain containing protein	protein_coding	0.000780705	0.557313	0.886	0.782	0.104	1
Muscle 2	EmuJ_000067400	EmuJ_000067400	Expressed conserved protein	protein_coding	0.0058417	0.554989	0.557	0.41	0.147	1
Muscle 2	EmuJ_000854500	EmuJ_000854500	Succinate dehydrogenase assembly factor 4, mitochondrial	protein_coding	0.000364584	0.535029	0.81	0.628	0.182	1
Muscle 2	EmuJ_001157000	EmuJ_001157000	Lymphocyte antigen 75	protein_coding	0.00931447	0.534206	0.595	0.516	0.079	1
Muscle 2	EmuJ_000893500	EmuJ_000893500	Cysteine and glycine rich protein 1	protein_coding	0.000969891	0.533211	0.734	0.585	0.149	1
Muscle 2	EmuJ_000841500	EmuJ_000841500	Eukaryotic translation initiation factor	protein_coding	0.005258	0.522746	0.709	0.612	0.097	1
Muscle 2	EmuJ_000198900	EmuJ_000198900	Expressed conserved protein	protein_coding	0.000148053	0.491755	0.861	0.878	-0.017	1
Muscle 2	EmuJ_001059400	EmuJ_001059400	Hsp90 co chaperone tebp	protein_coding	0.00155159	0.487039	0.949	0.83	0.119	1
Muscle 2	EmuJ_000886400	EmuJ_000886400	Tubulin alpha chain	protein_coding	7.28258e-05	0.477976	0.975	0.941	0.034	0.663589
Muscle 2	EmuJ_001015600	EmuJ_001015600	Peptidyl-prolyl cis-trans isomerase	protein_coding	0.00698221	0.459531	0.759	0.606	0.153	1
Muscle 2	EmuJ_000632700	EmuJ_000632700	Eukaryotic translation initiation factor 2 subunit 1	protein_coding	0.00337658	0.44859	0.823	0.734	0.089	1
Muscle 2	EmuJ_001071100	EmuJ_001071100	Bax inhibitor 1	protein_coding	0.00403084	0.419433	0.81	0.686	0.124	1
Muscle 2	EmuJ_000516800	EmuJ_000516800	Ubiquitin ribosomal protein L40	protein_coding	0.000526751	0.39869	0.987	0.936	0.051	1
Muscle 2	EmuJ_001093100	EmuJ_001093100	PDZ and LIM domain protein Zasp	protein_coding	0.00800894	0.333855	0.873	0.734	0.139	1
Muscle 2	EmuJ_000241500	EmuJ_000241500	Integrator complex subunit 6	protein_coding	0.00851237	0.298365	0.658	0.532	0.126	1
Muscle 2	EmuJ_000597700	EmuJ_000597700	Titin	protein_coding	0.00922212	0.297951	0.987	0.947	0.04	1
